# Copy number variation on *ABCC2-DNMBP loci* impacts the diversity and composition of the gut microbiota in pigs

**DOI:** 10.1101/2022.10.06.510490

**Authors:** Yuliaxis Ramayo-Caldas, Daniel Crespo-Piazuelo, Jordi Morata, Olga González-Rodríguez, Cristina Sebastià, Anna Castello, Antoni Dalmau, Sebastian Ramos-Onsins, Konstantinos G. Alexiou, Josep M. Folch, Raquel Quintanilla, Maria Ballester

## Abstract

**Background:** Genetic variation in the pig genome partially modulates the composition of porcine gut microbial communities. Previous studies have been focused on the association between single nucleotide polymorphisms (SNPs) and the gut microbiota, but little is known about the relationship between structural variants and gut microbial traits.

**Results:** The main goal of this study was to assess the effect of porcine genome copy number variants (CNVs) on the diversity and composition of pig gut microbiota. For this purpose, we used whole-genome sequencing data to undertake a comprehensive identification of CNVs followed by a genome-wide association analysis between the estimated CNV status and the gut bacterial diversity in a commercial Duroc pig population. A CNV predicted as gain (DUP) partially harboring *ABCC2-DNMBP loci* was associated with richness (*p*-value=5.41×10^−5^) and Shannon α-diversity (*p*-value=1.42×10^−4^). The *in-silico* predicted gain of copies was validated by real-time quantitative PCR (qPCR), and its segregation, and positive association with the richness and Shannon α-diversity of the porcine gut bacterial ecosystem was confirmed in an unrelated F1 (Duroc×Iberian) cross. Furthermore, despite genetic and environmental differences between both populations, the gut microbiota of DUP samples showed a significant over-abundance of the *Desulfovibrio, Blautia, Phascolarctobacterium, Faecalibacterium, Succinivibrio* and *Anaerovibrio* genera.

**Conclusions:** In summary, this is the first study that evaluate the putative modulatory role of CNVs on pig gut microbiota. Our results advice the relevance of considering the role of host-genome structural variants as modulators of microbial ecosystems, and suggest the *ABCC2-DNMBP* CNV as a host-genetic factor for the modulation of the diversity and composition of the gut microbiota in pigs.
