## Supplementary material for "Copy number variation on *ABCC2-DNMBP loci* impacts the diversity and composition of the gut microbiota in pigs": Taxonomic composition at family level of the 122 discriminant ASVs

### Sheet: Supplementary_table 2
ASVId	Freq	Phylum	Class	Order	Family	Genus	Specie
ASV1697	1	Firmicutes	Clostridia	Clostridiales	Ruminococcaceae	Unassigned	Unassigned
ASV1819	1	Firmicutes	Clostridia	Clostridiales	Unassigned	Unassigned	Unassigned
ASV2020	1	Bacteroidetes	Bacteroidia	Bacteroidales	Unassigned	Unassigned	Unassigned
ASV2038	1	Bacteroidetes	Bacteroidia	Bacteroidales	Prevotellaceae	Prevotella	Unassigned
ASV2237	1	Fibrobacteres	Fibrobacteria	Fibrobacterales	Fibrobacteraceae	Fibrobacter	Unassigned
ASV2273	1	Bacteroidetes	Bacteroidia	Bacteroidales	S24-7	Unassigned	Unassigned
ASV2281	1	Firmicutes	Clostridia	Clostridiales	Ruminococcaceae	Oscillospira	Unassigned
ASV2313	1	Bacteroidetes	Bacteroidia	Bacteroidales	S24-7	Unassigned	Unassigned
ASV2433	1	Firmicutes	Clostridia	Clostridiales	Lachnospiraceae	Blautia	obeum
ASV2487	1	Proteobacteria	Gammaproteobacteria	Aeromonadales	Succinivibrionaceae	Succinivibrio	Unassigned
ASV1449	0.9	Firmicutes	Clostridia	Clostridiales	Lachnospiraceae	Unassigned	Unassigned
ASV1728	0.9	Firmicutes	Clostridia	Clostridiales	Unassigned	Unassigned	Unassigned
ASV1753	0.9	Firmicutes	Clostridia	Clostridiales	Peptococcaceae	Peptococcus	Unassigned
ASV1822	0.9	Firmicutes	Clostridia	Clostridiales	Lachnospiraceae	Roseburia	faecis
ASV1936	0.9	Firmicutes	Clostridia	Clostridiales	Ruminococcaceae	Unassigned	Unassigned
ASV2081	0.9	Proteobacteria	Deltaproteobacteria	Desulfovibrionales	Desulfovibrionaceae	Desulfovibrio	Unassigned
ASV2124	0.9	Tenericutes	Mollicutes	RF39	Unassigned	Unassigned	Unassigned
ASV2169	0.9	Actinobacteria	Coriobacteriia	Coriobacteriales	Coriobacteriaceae	Collinsella	aerofaciens
ASV2171	0.9	Firmicutes	Clostridia	Clostridiales	Lachnospiraceae	Blautia	obeum
ASV2268	0.9	Proteobacteria	Deltaproteobacteria	Desulfovibrionales	Desulfovibrionaceae	Desulfovibrio	Unassigned
ASV2308	0.9	Bacteroidetes	Bacteroidia	Bacteroidales	S24-7	Unassigned	Unassigned
ASV2371	0.9	Firmicutes	Clostridia	Clostridiales	Ruminococcaceae	Faecalibacterium	prausnitzii
ASV2378	0.9	Firmicutes	Clostridia	Clostridiales	Ruminococcaceae	Faecalibacterium	prausnitzii
ASV2394	0.9	Bacteroidetes	Bacteroidia	Bacteroidales	S24-7	Unassigned	Unassigned
ASV2550	0.9	Bacteroidetes	Bacteroidia	Bacteroidales	S24-7	Unassigned	Unassigned
ASV2567	0.9	Firmicutes	Clostridia	Clostridiales	Ruminococcaceae	Butyricicoccus	pullicaecorum
ASV1765	0.8	Firmicutes	Clostridia	Clostridiales	Lachnospiraceae	Coprococcus	Unassigned
ASV1872	0.8	Firmicutes	Clostridia	Clostridiales	Veillonellaceae	Phascolarctobacterium	Unassigned
ASV1886	0.8	Firmicutes	Clostridia	Clostridiales	Veillonellaceae	Phascolarctobacterium	Unassigned
ASV1908	0.8	Bacteroidetes	Bacteroidia	Bacteroidales	Prevotellaceae	Prevotella	Unassigned
ASV1932	0.8	Firmicutes	Clostridia	Clostridiales	Veillonellaceae	Phascolarctobacterium	Unassigned
ASV1937	0.8	Firmicutes	Clostridia	Clostridiales	Ruminococcaceae	Ruminococcus	bromii
ASV1985	0.8	Firmicutes	Clostridia	Clostridiales	Lachnospiraceae	Unassigned	Unassigned
ASV2028	0.8	Firmicutes	Clostridia	Clostridiales	Veillonellaceae	Megasphaera	Unassigned
ASV2144	0.8	Bacteroidetes	Bacteroidia	Bacteroidales	Unassigned	Unassigned	Unassigned
ASV2151	0.8	Firmicutes	Clostridia	Clostridiales	Unassigned	Unassigned	Unassigned
ASV2154	0.8	Firmicutes	Clostridia	Clostridiales	Lachnospiraceae	Coprococcus	Unassigned
ASV2325	0.8	Bacteroidetes	Bacteroidia	Bacteroidales	S24-7	Unassigned	Unassigned
ASV2356	0.8	Firmicutes	Clostridia	Clostridiales	Ruminococcaceae	Oscillospira	guilliermondii
ASV2372	0.8	Bacteroidetes	Bacteroidia	Bacteroidales	Prevotellaceae	Prevotella	Unassigned
ASV2393	0.8	Proteobacteria	Gammaproteobacteria	Aeromonadales	Succinivibrionaceae	Succinivibrio	Unassigned
ASV2410	0.8	Firmicutes	Bacilli	Lactobacillales	Lactobacillaceae	Lactobacillus	Unassigned
ASV2452	0.8	Bacteroidetes	Bacteroidia	Bacteroidales	Prevotellaceae	Prevotella	copri
ASV1128	0.7	Firmicutes	Erysipelotrichi	Erysipelotrichales	Erysipelotrichaceae	RFN20	Unassigned
ASV1169	0.7	Fibrobacteres	Fibrobacteria	Fibrobacterales	Fibrobacteraceae	Fibrobacter	Unassigned
ASV1305	0.7	Firmicutes	Clostridia	Clostridiales	Unassigned	Unassigned	Unassigned
ASV1370	0.7	Firmicutes	Clostridia	Clostridiales	Unassigned	Unassigned	Unassigned
ASV1644	0.7	Bacteroidetes	Bacteroidia	Bacteroidales	Unassigned	Unassigned	Unassigned
ASV1757	0.7	Firmicutes	Clostridia	Clostridiales	Ruminococcaceae	Unassigned	Unassigned
ASV1850	0.7	Bacteroidetes	Bacteroidia	Bacteroidales	Prevotellaceae	Prevotella	Unassigned
ASV1853	0.7	Firmicutes	Clostridia	Clostridiales	Unassigned	Unassigned	Unassigned
ASV1871	0.7	Proteobacteria	Deltaproteobacteria	Desulfovibrionales	Desulfovibrionaceae	Desulfovibrio	Unassigned
ASV2104	0.7	Bacteroidetes	Bacteroidia	Bacteroidales	Unassigned	Unassigned	Unassigned
ASV2260	0.7	Bacteroidetes	Bacteroidia	Bacteroidales	Prevotellaceae	Prevotella	Unassigned
ASV2361	0.7	Bacteroidetes	Bacteroidia	Bacteroidales	S24-7	Unassigned	Unassigned
ASV2379	0.7	Bacteroidetes	Bacteroidia	Bacteroidales	Prevotellaceae	Prevotella	copri
ASV2406	0.7	Bacteroidetes	Bacteroidia	Bacteroidales	Prevotellaceae	Prevotella	Unassigned
ASV2625	0.7	Bacteroidetes	Bacteroidia	Bacteroidales	S24-7	Unassigned	Unassigned
ASV2641	0.7	Firmicutes	Clostridia	Clostridiales	Ruminococcaceae	Unassigned	Unassigned
ASV2657	0.7	Firmicutes	Erysipelotrichi	Erysipelotrichales	Erysipelotrichaceae	Catenibacterium	Unassigned
ASV2672	0.7	Bacteroidetes	Bacteroidia	Bacteroidales	Prevotellaceae	Prevotella	Unassigned
ASV681	0.7	Firmicutes	Clostridia	Clostridiales	Ruminococcaceae	Unassigned	Unassigned
ASV693	0.7	Deferribacteres	Deferribacteres	Deferribacterales	Deferribacteraceae	Mucispirillum	schaedleri
ASV955	0.7	Firmicutes	Clostridia	Clostridiales	Lachnospiraceae	Unassigned	Unassigned
ASV1227	0.6	Firmicutes	Clostridia	Clostridiales	Lachnospiraceae	Blautia	Unassigned
ASV1683	0.6	Firmicutes	Clostridia	Clostridiales	Ruminococcaceae	Unassigned	Unassigned
ASV1685	0.6	Bacteroidetes	Bacteroidia	Bacteroidales	Prevotellaceae	Prevotella	Unassigned
ASV1759	0.6	Firmicutes	Clostridia	Clostridiales	Ruminococcaceae	Unassigned	Unassigned
ASV1797	0.6	Spirochaetes	Spirochaetes	Spirochaetales	Spirochaetaceae	Treponema	Unassigned
ASV1953	0.6	Bacteroidetes	Bacteroidia	Bacteroidales	Prevotellaceae	Prevotella	Unassigned
ASV1996	0.6	Firmicutes	Clostridia	Clostridiales	Lachnospiraceae	Unassigned	Unassigned
ASV2064	0.6	Firmicutes	Clostridia	Clostridiales	Unassigned	Unassigned	Unassigned
ASV2189	0.6	Firmicutes	Clostridia	Clostridiales	Veillonellaceae	Acidaminococcus	Unassigned
ASV2231	0.6	Bacteroidetes	Bacteroidia	Bacteroidales	Prevotellaceae	Prevotella	Unassigned
ASV2242	0.6	Firmicutes	Clostridia	Clostridiales	Unassigned	Unassigned	Unassigned
ASV2262	0.6	Firmicutes	Clostridia	Clostridiales	Ruminococcaceae	Unassigned	Unassigned
ASV2278	0.6	Firmicutes	Clostridia	Clostridiales	Lachnospiraceae	Blautia	obeum
ASV2335	0.6	Firmicutes	Clostridia	Clostridiales	Ruminococcaceae	Unassigned	Unassigned
ASV2336	0.6	Firmicutes	Clostridia	Clostridiales	Veillonellaceae	Anaerovibrio	Unassigned
ASV2396	0.6	Firmicutes	Clostridia	Clostridiales	Ruminococcaceae	Faecalibacterium	prausnitzii
ASV2397	0.6	Firmicutes	Clostridia	Clostridiales	Unassigned	Unassigned	Unassigned
ASV2408	0.6	Firmicutes	Clostridia	Clostridiales	Ruminococcaceae	Unassigned	Unassigned
ASV2425	0.6	Firmicutes	Clostridia	Clostridiales	Lachnospiraceae	Roseburia	Unassigned
ASV2441	0.6	Firmicutes	Clostridia	Clostridiales	Lachnospiraceae	Unassigned	Unassigned
ASV2453	0.6	Firmicutes	Clostridia	Clostridiales	Lachnospiraceae	Coprococcus	catus
ASV2532	0.6	Bacteroidetes	Bacteroidia	Bacteroidales	Prevotellaceae	Prevotella	Unassigned
ASV2673	0.6	Bacteroidetes	Bacteroidia	Bacteroidales	Unassigned	Unassigned	Unassigned
ASV746	0.6	Bacteroidetes	Bacteroidia	Bacteroidales	Prevotellaceae	Prevotella	Unassigned
ASV773	0.6	Firmicutes	Clostridia	Clostridiales	Lachnospiraceae	Unassigned	Unassigned
ASV920	0.6	Firmicutes	Clostridia	Clostridiales	Ruminococcaceae	Unassigned	Unassigned
ASV1258	0.5	Firmicutes	Clostridia	Clostridiales	Ruminococcaceae	Oscillospira	guilliermondii
ASV1360	0.5	Firmicutes	Clostridia	Clostridiales	Lachnospiraceae	Roseburia	faecis
ASV1368	0.5	Firmicutes	Clostridia	Clostridiales	Lachnospiraceae	Roseburia	faecis
ASV1404	0.5	Bacteroidetes	Bacteroidia	Bacteroidales	S24-7	Unassigned	Unassigned
ASV1544	0.5	Firmicutes	Clostridia	Clostridiales	Ruminococcaceae	Unassigned	Unassigned
ASV1586	0.5	Bacteroidetes	Bacteroidia	Bacteroidales	Prevotellaceae	Prevotella	Unassigned
ASV1595	0.5	Bacteroidetes	Bacteroidia	Bacteroidales	Unassigned	Unassigned	Unassigned
ASV1642	0.5	Bacteroidetes	Bacteroidia	Bacteroidales	Unassigned	Unassigned	Unassigned
ASV1695	0.5	Firmicutes	Clostridia	Clostridiales	Ruminococcaceae	Ruminococcus	Unassigned
ASV1846	0.5	Firmicutes	Clostridia	Clostridiales	Lachnospiraceae	Unassigned	Unassigned
ASV1906	0.5	Bacteroidetes	Bacteroidia	Bacteroidales	Unassigned	Unassigned	Unassigned
ASV1958	0.5	Bacteroidetes	Bacteroidia	Bacteroidales	Prevotellaceae	Prevotella	Unassigned
ASV1966	0.5	Firmicutes	Clostridia	Clostridiales	Veillonellaceae	Selenomonas	bovis
ASV2000	0.5	Firmicutes	Clostridia	Clostridiales	Veillonellaceae	Megasphaera	Unassigned
ASV2086	0.5	Bacteroidetes	Bacteroidia	Bacteroidales	Prevotellaceae	Prevotella	copri
ASV2116	0.5	Bacteroidetes	Bacteroidia	Bacteroidales	Unassigned	Unassigned	Unassigned
ASV2147	0.5	Firmicutes	Clostridia	Clostridiales	Veillonellaceae	Anaerovibrio	Unassigned
ASV2188	0.5	Firmicutes	Clostridia	Clostridiales	Ruminococcaceae	Unassigned	Unassigned
ASV2227	0.5	Bacteroidetes	Bacteroidia	Bacteroidales	Prevotellaceae	Prevotella	Unassigned
ASV2241	0.5	Bacteroidetes	Bacteroidia	Bacteroidales	Unassigned	Unassigned	Unassigned
ASV2255	0.5	Firmicutes	Clostridia	Clostridiales	Lachnospiraceae	Dorea	formicigenerans
ASV2275	0.5	Firmicutes	Clostridia	Clostridiales	Lachnospiraceae	Coprococcus	Unassigned
ASV2284	0.5	Firmicutes	Clostridia	Clostridiales	Unassigned	Unassigned	Unassigned
ASV2320	0.5	Bacteroidetes	Bacteroidia	Bacteroidales	Prevotellaceae	Prevotella	Unassigned
ASV2388	0.5	Firmicutes	Bacilli	Lactobacillales	Streptococcaceae	Streptococcus	alactolyticus
ASV2412	0.5	Firmicutes	Clostridia	Clostridiales	Ruminococcaceae	Unassigned	Unassigned
ASV2424	0.5	Bacteroidetes	Bacteroidia	Bacteroidales	Unassigned	Unassigned	Unassigned
ASV2591	0.5	Firmicutes	Clostridia	Clostridiales	Lachnospiraceae	Coprococcus	Unassigned
ASV2610	0.5	Firmicutes	Clostridia	Clostridiales	Veillonellaceae	Phascolarctobacterium	Unassigned
ASV2683	0.5	Firmicutes	Clostridia	Clostridiales	Lachnospiraceae	Blautia	Unassigned
ASV646	0.5	Firmicutes	Erysipelotrichi	Erysipelotrichales	Erysipelotrichaceae	RFN20	Unassigned
ASV770	0.5	Bacteroidetes	Bacteroidia	Bacteroidales	Prevotellaceae	Prevotella	Unassigned
